# Tracking vaginal microbiome transitions in bacterial vaginosis for cues of antibiotic resilience

**DOI:** 10.64898/2026.04.28.721237

**Authors:** Apoorva Challa, S Afrin Zulfia, Anwesha Mohapatra, Sunil Nagpal, Mohammed Monzoorul Haque, Seema Sood, Garima Kachhawa, Geetha Thiagarajan, Bhupesh Taneja, Somesh Gupta

## Abstract

**Background:** Bacterial vaginosis (BV) is a common and difficult-to-treat vaginal disorder, with significant implications for reproductive health, particularly in low and middle-income countries. Clinical cure based on symptom resolution or Nugent scores often do not correspond to restoration of healthy vaginal microbiome. Factors underlying treatment failure remain poorly defined, warranting the need for understanding post-treatment microbiome dynamics to improve long-term outcomes.

**Objectives:** To delineate longitudinal vaginal bacteriome dynamics, integrating microbial composition, transition patterns, and clinical symptoms in a closely followed cohort of women with BV based on treatment outcome.

**Methods:** Vaginal swabs from reproductive-age women (18–45 years) were collected and classified as BV-positive (≥7) or healthy (≤3) using Nugent scoring. BV cases were treated using single-dose secnidazole and followed for three months. Sociodemographic, clinical, and behavioral data were statistically analyzed across groups. Vaginal microbiome composition was assessed using 16S rRNA sequencing, evaluating taxonomic profiles, alpha and beta diversity, differential abundance, and co-occurrence networks.

**Results:** Antibiotic treatment reduced overall microbial diversity and shifted community composition toward healthy controls, though relapse samples retained higher diversity of BV-associated taxa such as *Sneathia, Dialister*, and *Gardnerella*, while no-relapse and control groups showed higher *Lactobacillus* abundance. *Corynebacterium amycolatum* appeared protective, while *Mycoplasma* and *Fusobacterium* played symptom-specific roles. Microbial network analysis showed denser and more persistent associations in baseline and relapse groups, with *Sneathia* remaining a central node.

**Conclusion:** Short-term symptom resolution in BV does not correspond to full microbial recovery; necessary for long-term remission. Functional traits of resilient taxa like *Sneathia, Fannyhessea* and *Dialister* may confer resilience and enable recolonization, undermining long term treatment efficacy.
