## Supplementary material for "Tracking vaginal microbiome transitions in bacterial vaginosis for cues of antibiotic resilience": Table ST1

### Sheet: DetailedLogFoldChange
	Case: Control vs Relapse
	taxon	lfc_GroupControl	se_GroupControl	W_GroupControl	p_GroupControl	q_GroupControl	diff_GroupControl
	OTU_19_Megasphaera	-3.17411	0.369027	-8.6013	6.20738e-06	0.000150438	TRUE
	OTU_15_Aerococcus	-2.30507	0.320299	-7.19661	5.74316e-07	3.94364e-05	TRUE
	OTU_9_Sneathia_sanguinegens	-1.8428	0.620319	-2.97073	0.00631821	0.0175885	TRUE
	OTU_39_Dialister	-1.79764	0.356216	-5.04649	2.22914e-05	0.000371087	TRUE
	OTU_725_Sneathia	-1.70701	0.40354	-4.23008	0.000191972	0.00158185	TRUE
	OTU_5_Gardnerella	-1.61769	0.680275	-2.37799	0.0206098	0.0456519	TRUE
	OTU_5205_Sneathia	-1.55905	0.158059	-9.86372	2.34181e-05	0.000371087	TRUE
	OTU_259_Sneathia	-1.5251	0.339199	-4.49618	0.000426532	0.00251044	TRUE
	OTU_54_Dialister_micraerophilus	-1.51174	0.372706	-4.05612	0.000231466	0.001766	TRUE
	OTU_752_Dialister	-1.37852	0.173188	-7.95971	6.85325e-06	0.000156863	TRUE
	OTU_13_Prevotella_bivia	-1.36859	0.379692	-3.60449	0.00115701	0.00501775	TRUE
	OTU_575_Megasphaera	-1.21074	0.169909	-7.12583	0.000384402	0.00232902	TRUE
	OTU_855_Gardnerella	-0.80615	0.183187	-4.4007	0.000344928	0.0022452	TRUE
	OTU_1693_Dialister	-0.506295	0.15104	-3.35207	0.0153799	0.0364167	TRUE
	OTU_1986_Fenollaria	-0.41872	0.134964	-3.10247	0.0210501	0.046131	TRUE
	OTU_1499_Gardnerella	0.703535	0.135198	5.20374	0.00345628	0.011672	TRUE
	OTU_1044_Lactobacillus	0.824234	0.143286	5.75237	0.00018457	0.00155189	TRUE
	OTU_188_Gardnerella	0.859597	0.194108	4.42846	0.00101421	0.00474833	TRUE
	OTU_118_Cupriavidus_metallidurans	1.17388	0.251626	4.66517	0.000364451	0.00229493	TRUE
	OTU_109_Lactobacillus	1.6121	0.33411	4.82507	7.20176e-05	0.000826545	TRUE
	OTU_875_Lactobacillus	1.8383	0.177249	10.3713	0.000143491	0.00125783	TRUE
	OTU_563_Lactobacillus	1.98387	0.134532	14.7464	0.000123086	0.00112692	TRUE
	OTU_208_Enhydrobacter_aerosaccus	2.31772	0.177813	13.0346	3.21304e-09	1.32377e-06	TRUE
	OTU_1659_Limosilactobacillus	2.56001	0.132568	19.3109	0.000303309	0.00211802	TRUE
	Case: Baseline vs Relapse
	taxon	lfc_GroupRelapse	se_GroupRelapse	W_GroupRelapse	p_GroupRelapse	q_GroupRelapse	diff_GroupRelapse
	OTU_137_Brevibacterium_Unassigned	1.89042	0.22385	8.44502	0.000382096	0.0048144	TRUE
	OTU_46_Corynebacterium_amycolatum	1.84012	0.314703	5.84717	4.96731e-06	0.000573725	TRUE
	OTU_111_Corynebacterium	1.39813	0.222859	6.27363	2.86201e-05	0.00110947	TRUE
	OTU_121_Lawsonella	1.36481	0.276453	4.93687	4.87847e-05	0.00130621	TRUE
	OTU_248_Helcococcus_sueciensis	1.32485	0.180387	7.34451	0.000325934	0.0043437	TRUE
	OTU_76_Actinomyces_europaeus	1.28371	0.179858	7.13731	0.00203803	0.0118202	TRUE
	OTU_880_Lactobacillus	1.20322	0.206846	5.817	0.00025401	0.00391176	TRUE
	OTU_236_Corynebacterium_riegelii	1.16695	0.190619	6.12193	0.00876164	0.0299104	TRUE
	OTU_6872_Sneathia	1.06513	0.184362	5.77741	0.0103112	0.0340268	TRUE
	OTU_4016_Gardnerella	0.78053	0.174746	4.46666	0.0111032	0.0354585	TRUE
	OTU_291_Gemmobacter	0.732525	0.182361	4.0169	0.0101519	0.0338235	TRUE
	OTU_669_Peptococcus	0.678168	0.193982	3.49603	0.017358	0.0479246	TRUE
	OTU_1974_Bombilactobacillus	0.580626	0.183383	3.1662	0.0132704	0.0401289	TRUE
	OTU_449_Prevotella	-0.824222	0.185743	-4.43743	0.000282616	0.00399699	TRUE
	OTU_1368_Sneathia	-0.837999	0.196969	-4.25447	0.000225063	0.00362718	TRUE
	OTU_673_Sneathia	-0.870328	0.228574	-3.80764	0.000855468	0.00735825	TRUE
	OTU_1121_Lactobacillus	-1.02864	0.19212	-5.35418	0.00586916	0.0231419	TRUE
	OTU_32_Gemella_asaccharolytica	-1.07634	0.353457	-3.04518	0.00527261	0.0216244	TRUE
	OTU_22_Saccharofermentans	-1.26469	0.366634	-3.44946	0.00253479	0.0132076	TRUE
	OTU_468_Eggerthellaceae	-1.27155	0.255684	-4.97314	3.27352e-05	0.00113428	TRUE
	OTU_1038_Sneathia	-1.39773	0.205975	-6.78591	1.03563e-06	0.000239231	TRUE
	OTU_30_Peptostreptococcus_anaerobius	-1.41075	0.45272	-3.11617	0.00431353	0.01904	TRUE
	OTU_37_Parvimonas	-1.72386	0.447722	-3.85028	0.000599803	0.0064376	TRUE
	OTU_31_Eggerthellaceae	-2.05783	0.511402	-4.0239	0.000271751	0.00399699	TRUE
	Case Relapse vs NoRelapse
	taxon	lfc_GroupNo_Relapse	se_GroupNo_Relapse	W_GroupNo_Relapse	p_GroupNo_Relapse	q_GroupNo_Relapse	diff_GroupNo_Relapse
	OTU_62_Duncaniella	4.81156	0.256981	18.7234	8.00204e-06	0.00221384	TRUE
	OTU_32_Gemella_asaccharolytica	2.81962	0.265361	10.6256	0.000127697	0.0148639	TRUE
	OTU_79_Metamycoplasma	2.51365	0.410601	6.12188	0.000174554	0.0169317	TRUE
	OTU_881_Lactobacillus	1.93975	0.396326	4.89432	0.000628405	0.0406368	TRUE
	OTU_600_Metamycoplasma	1.8204	0.265893	6.84636	0.000477551	0.0347418	TRUE
	OTU_174_Prevotella	1.34803	0.273323	4.93198	0.00114657	0.0476647	TRUE
	OTU_3193_Gardnerella	1.34363	0.329824	4.07377	0.000883878	0.0467652	TRUE
	OTU_1160_Fannyhessea	-1.7838	0.249252	-7.15661	0.00082785	0.0467652	TRUE
	OTU_46_Corynebacterium_amycolatum	-2.24328	0.370267	-6.05855	2.18903e-05	0.00318504	TRUE
	OTU_22_Saccharofermentans	-2.29159	0.274763	-8.34023	0.00112959	0.0476647	TRUE
	OTU_4_Streptococcus	-2.62507	0.495392	-5.29897	0.00112463	0.0476647	TRUE
	OTU_137_Brevibacterium_Unassigned	-2.98763	0.280864	-10.6373	0.000442248	0.0347418	TRUE
	OTU_119_Megasphaera	-4.62278	0.265309	-17.4241	1.14115e-05	0.00221384	TRUE
	OTU_19_Megasphaera	-5.34711	0.375414	-14.2432	1.99831e-06	0.00116302	TRUE
	Supplementary Table ST1: Group wise differentially abundant taxa, effect size and significance value identified post correction for age and previous treatment

### Sheet: Sheet1
	-3.17411	0.369027	-8.6013	6.20738e-06	0.000150438		1.89042	0.22385	8.44502	0.000382096	0.0048144		4.81156	0.256981	18.7234	8.00204e-06	0.00221384
	-2.30507	0.320299	-7.19661	5.74316e-07	3.94364e-05		1.84012	0.314703	5.84717	4.96731e-06	0.000573725		2.81962	0.265361	10.6256	0.000127697	0.0148639
	-1.8428	0.620319	-2.97073	0.00631821	0.0175885		1.39813	0.222859	6.27363	2.86201e-05	0.00110947		2.51365	0.410601	6.12188	0.000174554	0.0169317
	-1.79764	0.356216	-5.04649	2.22914e-05	0.000371087		1.36481	0.276453	4.93687	4.87847e-05	0.00130621		1.93975	0.396326	4.89432	0.000628405	0.0406368
	-1.70701	0.40354	-4.23008	0.000191972	0.00158185		1.32485	0.180387	7.34451	0.000325934	0.0043437		1.8204	0.265893	6.84636	0.000477551	0.0347418
	-1.61769	0.680275	-2.37799	0.0206098	0.0456519		1.28371	0.179858	7.13731	0.00203803	0.0118202		1.34803	0.273323	4.93198	0.00114657	0.0476647
	-1.55905	0.158059	-9.86372	2.34181e-05	0.000371087		1.20322	0.206846	5.817	0.00025401	0.00391176		1.34363	0.329824	4.07377	0.000883878	0.0467652
	-1.5251	0.339199	-4.49618	0.000426532	0.00251044		1.16695	0.190619	6.12193	0.00876164	0.0299104		-1.7838	0.249252	-7.15661	0.00082785	0.0467652
	-1.51174	0.372706	-4.05612	0.000231466	0.001766		1.06513	0.184362	5.77741	0.0103112	0.0340268		-2.24328	0.370267	-6.05855	2.18903e-05	0.00318504
	-1.37852	0.173188	-7.95971	6.85325e-06	0.000156863		0.78053	0.174746	4.46666	0.0111032	0.0354585		-2.29159	0.274763	-8.34023	0.00112959	0.0476647
	-1.36859	0.379692	-3.60449	0.00115701	0.00501775		0.732525	0.182361	4.0169	0.0101519	0.0338235		-2.62507	0.495392	-5.29897	0.00112463	0.0476647
	-1.21074	0.169909	-7.12583	0.000384402	0.00232902		0.678168	0.193982	3.49603	0.017358	0.0479246		-2.98763	0.280864	-10.6373	0.000442248	0.0347418
	-0.80615	0.183187	-4.4007	0.000344928	0.0022452		0.580626	0.183383	3.1662	0.0132704	0.0401289		-4.62278	0.265309	-17.4241	1.14115e-05	0.00221384
	-0.506295	0.15104	-3.35207	0.0153799	0.0364167		-0.824222	0.185743	-4.43743	0.000282616	0.00399699		-5.34711	0.375414	-14.2432	1.99831e-06	0.00116302
	-0.41872	0.134964	-3.10247	0.0210501	0.046131		-0.837999	0.196969	-4.25447	0.000225063	0.00362718
	0.703535	0.135198	5.20374	0.00345628	0.011672		-0.870328	0.228574	-3.80764	0.000855468	0.00735825
	0.824234	0.143286	5.75237	0.00018457	0.00155189		-1.02864	0.19212	-5.35418	0.00586916	0.0231419
	0.859597	0.194108	4.42846	0.00101421	0.00474833		-1.07634	0.353457	-3.04518	0.00527261	0.0216244
	1.17388	0.251626	4.66517	0.000364451	0.00229493		-1.26469	0.366634	-3.44946	0.00253479	0.0132076
	1.6121	0.33411	4.82507	7.20176e-05	0.000826545		-1.27155	0.255684	-4.97314	3.27352e-05	0.00113428
	1.8383	0.177249	10.3713	0.000143491	0.00125783		-1.39773	0.205975	-6.78591	1.03563e-06	0.000239231
	1.98387	0.134532	14.7464	0.000123086	0.00112692		-1.41075	0.45272	-3.11617	0.00431353	0.01904
	2.31772	0.177813	13.0346	3.21304e-09	1.32377e-06		-1.72386	0.447722	-3.85028	0.000599803	0.0064376
	2.56001	0.132568	19.3109	0.000303309	0.00211802		-2.05783	0.511402	-4.0239	0.000271751	0.00399699
