## Supplementary material for "Tracking vaginal microbiome transitions in bacterial vaginosis for cues of antibiotic resilience": Table ST2

### Sheet: Sheet1
Symptom	Occurrence (n)	Differentiating OTU	Log Fold Change
Abnormal_discharge	yes (22)	OTU_43_Mobiluncus_mulieris	2.77456
		OTU_255_Metamycoplasma	2.51724
		OTU_422_Metamycoplasma	2.10776
		OTU_47_Lactobacillus_Unassigned	1.77449
		OTU_48_Howardella	1.59551
		OTU_1160_Fannyhessea	1.54375
		OTU_377_Prevotella	1.51161
		OTU_1031_Megasphaera	1.40862
		OTU_330_Dialister	1.39174
	no (18)	OTU_2913_Gardnerella	-1.15821
		OTU_804_Anaerococcus	-1.3025
Itching	yes (20)	OTU_252_Adlercreutzia	1.89257
		OTU_1401_Saccharofermentans	1.84251
		OTU_898_Metamycoplasma	1.77081
		OTU_170_Peptoniphilus	1.57217
		OTU_1455_Ruminococcaceae	1.52711
		OTU_692_Dialister	1.51436
	no (20)	OTU_20_Veillonella_montpellierensis	-4.78601
Burning	yes (11)	OTU_16_Mycoplasma_hominis	3.0648
Dysuria	yes (11)	OTU_139_Lachnospiraceae	6.02875
		OTU_22_Saccharofermentans	3.68094
		OTU_16_Mycoplasma_hominis	3.23271
		OTU_344_Anaeroglobus	3.2231
		OTU_261_Ruminococcaceae	3.20453
		OTU_1401_Saccharofermentans	2.73113
		OTU_201_Paraeggerthella	2.60627
		OTU_324_Prevotella	2.38348
		OTU_920_Saccharofermentans	2.18342
		OTU_573_Ruminococcaceae	2.17148
		OTU_364_Dialister	1.7353
		OTU_43_Mobiluncus_mulieris	1.69372
		OTU_864_Eggerthellaceae	1.55968
		OTU_475_Ruminococcaceae	1.31934
		OTU_224_Saccharofermentans	1.15647
		OTU_1361_Anaeroglobus	1.11475
	no (29)	OTU_88_Corynebacterium_pyruviciproducens	-0.831261
		OTU_87_Peptoniphilus_duerdenii	-1.96925
		OTU_121_Lawsonella	-2.85274
Dyspareunia	no (27)	OTU_4600_Metamycoplasma	-0.145009
		OTU_357_Gemella	-0.14983
		OTU_3839_Metamycoplasma	-0.17212
		OTU_1410_Gardnerella	-0.21619
		OTU_170_Peptoniphilus	-0.288872
Odour	yes (15)	OTU_38_Fusobacterium	6.7178
		OTU_216_Mageeibacillus	3.15879
		OTU_268_Mageeibacillus	2.85332
		OTU_885_Eggerthellaceae	2.00086
		OTU_23_Megasphaera	1.94941
		OTU_255_Metamycoplasma	1.92414
		OTU_330_Dialister	1.08588
		OTU_1546_Megasphaera	1.01915
		OTU_4550_Sneathia	0.908754
		OTU_3238_Dialister	0.455353
Supplementary Table ST2: Differentially abundant organisms associated with symptoms exhibited by patients, where the association of symptom with organism was linearlly modelled by omitting collinear counterparts (e.g. Burning= Abnormal_discharge + Pain + Odour + Burning , Abnormal_discharge=Burning + Abnormal_discharge)
